# The molecular basis, genetic control and pleiotropic effects of local gene co-expression

**DOI:** 10.1101/2020.12.11.421396

**Authors:** Diogo M. Ribeiro, Simone Rubinacci, Anna Ramisch, Robin J. Hofmeister, Emmanouil T. Dermitzakis, Olivier Delaneau

**Affiliations:** Department of Computational Biology, University of Lausanne, Switzerland; Swiss Institute of Bioinformatics (SIB), Lausanne, Switzerland; Department of Genetic Medicine and Development, University of Geneva, Geneva, Switzerland; Institute of Genetics and Genomics in Geneva, University of Geneva, Geneva, Switzerland

## Abstract

Nearby genes are often expressed as a group. Yet, the prevalence, molecular mechanisms and genetic control of local gene co-expression are far from being understood. Here, by leveraging gene expression measurements across 49 human tissues and hundreds of individuals, we found that local gene co-expression occurs in 13% to 53% genes per tissue. By integrating various molecular assays (e.g. ChIP-seq and Hi-C), we estimated the ability of several mechanisms, such as enhancer-gene targeting, in distinguishing gene pairs that are co-expressed from those that are not. Notably, we identified 32,636 expression quantitative trait loci (eQTLs) which associate to co-expressed gene pairs and often overlap enhancer regions. Due to affecting several genes, these eQTLs are more often associated with multiple human traits than other eQTLs. Our extensive search for local gene co-expression opens the way to comprehend trait pleiotropy and comorbidity and provide functional interpretation of QTL and GWAS findings.
