## Supplementary Table 2 for "The molecular basis, genetic control and pleiotropic effects of local gene co-expression"

### Sheet: Sheet1
Supplementary Table 2: Details of the 35 traits from Pan UK BioBank used in the study.
description	trait_type	phenocode	category	n_cases_EUR	n_controls_EUR	dropbox_link
Abdominal hernia	phecode	550	digestive	56668	363863	https://www.dropbox.com/s/850r4x1wn6rdydx/phecode-550-both_sexes.tsv.bgz?dl=0
Age hay fever, rhinitis or eczema diagnosed	continuous	3761	UK Biobank Assessment Centre > Touchscreen > Health and medical history > Medical conditions	83628	NA	https://www.dropbox.com/s/ipgh22tlc8dmk8q/continuous-3761-both_sexes-irnt.tsv.bgz?dl=0
Age started wearing glasses or contact lenses	continuous	2217	UK Biobank Assessment Centre > Touchscreen > Health and medical history > Eyesight	361940	NA	https://www.dropbox.com/s/ras3bpjqhbjmuun/continuous-2217-both_sexes-irnt.tsv.bgz?dl=0
Alcohol-related disorders	phecode	317	mental disorders	16070	392046	https://www.dropbox.com/s/rrdfskro154g3dc/phecode-317-both_sexes.tsv.bgz?dl=0
Allergy/adverse effect of penicillin	phecode	960.2	injuries & poisonings	20021	383239	https://www.dropbox.com/s/u3xz0ip0kg8vflf/phecode-960.2-both_sexes.tsv.bgz?dl=0
Asthma	phecode	495	respiratory	31169	379656	https://www.dropbox.com/s/r7h3lxx1tzueug7/phecode-495-both_sexes.tsv.bgz?dl=0
Back pain	phecode	760	symptoms	17794	402737	https://www.dropbox.com/s/0icy1wd6ch89zb2/phecode-760-both_sexes.tsv.bgz?dl=0
Birth weight	continuous	20022	UK Biobank Assessment Centre > Verbal interview > Early life factors	239716	NA	https://www.dropbox.com/s/h8jaxgh3wypptml/continuous-20022-both_sexes-irnt.tsv.bgz?dl=0
Body fat percentage	continuous	23099	UK Biobank Assessment Centre > Physical measures > Anthropometry > Impedance measures	412960	NA	https://www.dropbox.com/s/s6hlu0uckd5110f/continuous-23099-both_sexes-irnt.tsv.bgz?dl=0
Body mass index (BMI)	continuous	21001	UK Biobank Assessment Centre > Physical measures > Anthropometry > Body size measures	419163	NA	https://www.dropbox.com/s/ougpmlixd82plbn/continuous-21001-both_sexes-irnt.tsv.bgz?dl=0
Cancer, suspected or other	phecode	195	neoplasms	37387	367856	https://www.dropbox.com/s/nnkw4d6i6kssk4a/phecode-195-both_sexes.tsv.bgz?dl=0
Cardiac dysrhythmias	phecode	427	circulatory system	31341	384657	https://www.dropbox.com/s/d2lyih3r71oskmg/phecode-427-both_sexes.tsv.bgz?dl=0
Cataract	phecode	366	sense organs	27820	392711	https://www.dropbox.com/s/u9zaqgyeh8w0qeo/phecode-366-both_sexes.tsv.bgz?dl=0
Cholelithiasis	phecode	574.1	digestive	17278	399542	https://www.dropbox.com/s/pe7ie3n1ed7eeax/phecode-574.1-both_sexes.tsv.bgz?dl=0
Coronary atherosclerosis	phecode	411.4	circulatory system	23888	382052	https://www.dropbox.com/s/jolxmodd97hrnhl/phecode-411.4-both_sexes.tsv.bgz?dl=0
Esophagitis, GERD and related diseases	phecode	530.1	digestive	40018	371349	https://www.dropbox.com/s/u30hcgofbsfzt33/phecode-530.1-both_sexes.tsv.bgz?dl=0
Father's age at death	continuous	1807	UK Biobank Assessment Centre > Touchscreen > Family history	310232	NA	https://www.dropbox.com/s/gn14iwy1xl84sqr/continuous-1807-both_sexes-irnt.tsv.bgz?dl=0
Fluid intelligence score	continuous	20016	UK Biobank Assessment Centre > Cognitive function > Fluid intelligence / reasoning	135088	NA	https://www.dropbox.com/s/64e4fxesbfe2265/continuous-20016-both_sexes-irnt.tsv.bgz?dl=0
Hemorrhoids	phecode	455	circulatory system	26726	376206	https://www.dropbox.com/s/40m2o80z7sjv0ad/phecode-455-both_sexes.tsv.bgz?dl=0
Hypercholesterolemia	phecode	272.11	endocrine/metabolic	40851	376397	https://www.dropbox.com/s/bcit1hjv9qm186l/phecode-272.11-both_sexes.tsv.bgz?dl=0
Hypertension	phecode	401	circulatory system	94311	325488	https://www.dropbox.com/s/ur8jw3oss1ed2ee/phecode-401-both_sexes.tsv.bgz?dl=0
Hypothyroidism	phecode	244	endocrine/metabolic	18404	399034	https://www.dropbox.com/s/1qvpnmy3corq7lx/phecode-244-both_sexes.tsv.bgz?dl=0
Ischemic Heart Disease	phecode	411	circulatory system	37672	382052	https://www.dropbox.com/s/fw0c9iyp0vokduc/phecode-411-both_sexes.tsv.bgz?dl=0
Mother's age at death	continuous	3526	UK Biobank Assessment Centre > Touchscreen > Family history	249247	NA	https://www.dropbox.com/s/sigpxzreocl5qxv/continuous-3526-both_sexes-irnt.tsv.bgz?dl=0
Myocardial infarction	phecode	411.2	circulatory system	15065	382052	https://www.dropbox.com/s/yix8a8llgnhehsq/phecode-411.2-both_sexes.tsv.bgz?dl=0
Neuroticism score	continuous	20127	UK Biobank Assessment Centre > Touchscreen > Psychosocial factors > Mental health	341239	NA	https://www.dropbox.com/s/mk45fcfyhe5ezlb/continuous-20127-both_sexes-irnt.tsv.bgz?dl=0
Obesity	phecode	278.1	endocrine/metabolic	15917	404444	https://www.dropbox.com/s/ft4qmixpcx1jif8/phecode-278.1-both_sexes.tsv.bgz?dl=0
Osteoarthrosis	phecode	740	musculoskeletal	36073	384458	https://www.dropbox.com/s/ke7sqhfd10ugm8x/phecode-740-both_sexes.tsv.bgz?dl=0
Red blood cell (erythrocyte) count	continuous	30010	Biological samples > Assay results > Blood assays > Blood count	408007	NA	https://www.dropbox.com/s/6x44t4576qvibmz/continuous-30010-both_sexes-irnt.tsv.bgz?dl=0
Skin cancer	phecode	172	neoplasms	17691	402691	https://www.dropbox.com/s/5l5tv8b1t3nlugq/phecode-172-both_sexes.tsv.bgz?dl=0
Sleep duration	continuous	1160	UK Biobank Assessment Centre > Touchscreen > Lifestyle and environment > Sleep	418009	NA	https://www.dropbox.com/s/103xhzb7s4goa7v/continuous-1160-both_sexes.tsv.bgz?dl=0
Sleeplessness / insomnia	continuous	1200	UK Biobank Assessment Centre > Touchscreen > Lifestyle and environment > Sleep	420013	NA	https://www.dropbox.com/s/4rscm7b1oenbz50/continuous-1200-both_sexes.tsv.bgz?dl=0
Systolic blood pressure, automated reading	continuous	4080	UK Biobank Assessment Centre > Physical measures > Blood pressure	396663	NA	https://www.dropbox.com/s/6y7gk7e7t7uaue4/continuous-4080-both_sexes-irnt.tsv.bgz?dl=0
Type 2 diabetes	phecode	250.2	endocrine/metabolic	22768	396181	https://www.dropbox.com/s/zh5f7r8d3l3qbi1/phecode-250.2-both_sexes.tsv.bgz?dl=0
White blood cell (leukocyte) count	continuous	30000	Biological samples > Assay results > Blood assays > Blood count	408002	NA	https://www.dropbox.com/s/nngr21331kb7tly/continuous-30000-both_sexes-irnt.tsv.bgz?dl=0
