## Supplementary Table 1 for "The molecular basis, genetic control and pleiotropic effects of local gene co-expression"

### Sheet: Sheet1
Supplementary Table 1: Coefficients of logistic regression and ANOVA F-values of the model including all molecular features tested. The model is as follows: "significant ~ distance + totalCTCF + invertedCTCF + tssContact + totalEnhancers + sharedEnhancers + totalTFBS + sharedTF + diffExpr + diffCoef + LD_R2 + goSharing + eqtlSharing + eGenes". All COPs were used for this (not only the training se…
Metric	Estimate	Std.Error	z-value	Pr(>|z|) regression	F value (ANOVA)	Pr(>F) (ANOVA)
(Intercept)	1.80444	0.0921603	19.58	<2E-16	NA	NA
distance	1.236e-06	1.84e-07	6.72	1.8e-11	0	0.99976
totalCTCF	-0.00562351	0.00120407	-4.67	3.00623e-06	479.25	<2E-16
invertedCTCF	-0.0212433	0.0122478	-1.73	0.083	13.33	0.00026
tssContact	-4.8248e-05	7.2389e-05	-0.67	0.505	0	0.99298
totalEnhancers	-0.0225867	0.004198	-5.38	7.4346e-08	419.04	<2E-16
sharedEnhancers	-0.0326134	0.00632103	-5.16	2.47592e-07	26.32	2.9e-07
totalTFBS	-0.00111911	0.00017766	-6.3	2.99e-10	254.7	<2E-16
sharedTF	0.000684655	0.00306321	0.22	0.823	0.14	0.70502
diffExpr	-0.541101	0.0376168	-14.38	<2E-16	970.97	<2E-16
diffCoef	-0.829129	0.0537583	-15.42	<2E-16	437.22	<2E-16
LD_R2	-0.330975	0.0718031	-4.61	4.03681e-06	0.28	0.59417
goSharing	1.75765	0.122903	14.331	<2E-16	187.38	<2E-16
eqtlSharing	2.21731	0.0551733	40.19	<2E-16	2554.86	<2E-16
eGenes	-0.578565	0.0332574	-17.4	<2E-16	371.97	<2E-16
